# Ribosome remodeling drives translation adaptation during viral infection and cellular stress

**DOI:** 10.1101/2025.10.24.684008

**Authors:** Hsin-Yu Tsai, Luochen Liu, Rebecca H. Fleming, Julian Mintseris, Derrick Ekanayake, Xin Gu, Steven P. Gygi, Amy S.Y. Lee

## Abstract

The ribosome is the highly conserved molecular machine that decodes mRNAs during protein synthesis. While traditionally thought to consist of a uniform set of proteins, here we discover that ribosome composition is reprogrammed to adapt to intrinsic and external cellular perturbations. During infection by non-segmented negative-sense viruses, viral entry into cells recruits the large ribosomal subunit protein rpL40 to a noncanonical site on the small subunit of 80S ribosomes near the mRNA entry site. These specialized ribosomes preferentially bind viral mRNAs to drive enhanced viral protein synthesis that is critical for replication under host pressures. Unexpectedly, we find that viruses have co-opted this translation pathway from a previously unrecognized endogenous ribosome remodeling program in which metabolic stress alters ribosome structure to promote mRNA translation required for cell survival. Thus, ribosome remodeling is a conserved mechanism enabling dynamic protein synthesis across pathogen and cellular adaptation.
