## Supplementary material for "Ribosome remodeling drives translation adaptation during viral infection and cellular stress": Table 1

### Sheet: RP List from TMT-MS
	Summed S/N, Column Normalized, Scaled to 100 per Protein				Summed S/N, Column Normalized				Analysis
GeneSymbol	Mock_Rep1	VSV_Rep1	Mock_Rep2	VSV_Rep2	Mock_Rep1	VSV_Rep1	Mock_Rep2	VSV_Rep2	Log2FC(VSV/Mock)	AveExpr	t	P.Value	adj.P.Val	B
RPS20	7.641	69.212	10.4738	12.6732	951.752	8620.94	1304.6	1578.56	1.72709	4.02478	1.30851	0.38561	0.483543	-5.5604
UBA52/rpL40	18.6557	34.5551	19.2234	27.5658	241.99	448.227	249.353	357.566	0.704651	4.59549	5.04076	0.000394419	0.0311591	0.347598
RACK1	19.7275	36.9503	19.3176	24.0046	3098.75	5804.07	3034.36	3770.59	0.609388	4.59168	3.76127	0.00496362	0.0392126	-2.01795
RPS27	17.6238	36.0963	22.1742	24.1057	675.134	1382.78	849.453	923.444	0.577408	4.59384	2.38892	0.0654199	0.136005	-4.30878
RPS21	21.6456	32.1023	19.0504	27.2017	1880.84	2789.44	1655.33	2363.62	0.541239	4.6145	4.21775	0.00148745	0.0392126	-0.961533
RPL9	20.2209	34.9169	20.1721	24.69	3670.46	6338.04	3661.59	4481.68	0.539823	4.60594	3.63279	0.0040279	0.0392126	-1.94294
RPS6	22.3765	35.6165	18.2852	23.7217	4351.1	6925.61	3555.55	4612.68	0.523047	4.59978	3.85547	0.00274419	0.0392126	-1.56542
RPS3	21.0957	34.8933	19.6568	24.3542	6585.06	10892	6135.89	7602.18	0.51757	4.6067	3.62336	0.00409438	0.0392126	-1.95903
RPS11	22.0723	34.503	19.0547	24.3701	4503.29	7039.47	3887.63	4972.1	0.499726	4.60798	3.69101	0.00364159	0.0392126	-1.84385
RPS12	21.4555	34.093	19.7806	24.6709	1426.24	2266.31	1314.9	1639.98	0.493427	4.61136	3.55985	0.00457236	0.0392126	-2.06744
RPL32	21.8785	33.3283	19.5957	25.1976	2242.49	3416.07	2008.51	2582.69	0.484992	4.61445	3.63762	0.00399431	0.0392126	-1.93472
RPL13	24.151	32.6643	17.7697	25.4151	6779.4	9169.18	4988.11	7134.25	0.475952	4.61065	3.69991	0.00358601	0.0392126	-1.82873
RPL27A	20.9275	37.9296	20.0482	21.0947	1380.13	2501.39	1322.14	1391.16	0.46567	4.5892	2.3034	0.0611475	0.134185	-4.35291
RPL37	24.3761	32.7973	18.2249	24.6016	1678.02	2257.72	1254.58	1693.54	0.430472	4.61286	3.36157	0.00646863	0.0464565	-2.40734
RPL8	23.7202	30.4402	19.1192	26.7203	4473.08	5740.33	3605.45	5038.84	0.421389	4.62319	3.25622	0.00778729	0.0512663	-2.58855
RPS17	19.6377	34.4436	22.7241	23.1946	1318.65	2312.85	1525.9	1557.49	0.420086	4.6109	2.08373	0.0826665	0.159724	-4.65177
RPL36	25.3472	30.4506	18.0931	26.109	4247.43	5102.6	3031.86	4375.08	0.396874	4.619	2.95727	0.0132244	0.0746235	-3.10302
RPS28	23.0799	31.4136	20.1123	25.3942	1290.72	1756.77	1124.76	1420.14	0.390583	4.62458	3.02526	0.0117203	0.0712234	-2.98614
RPS8	21.0655	32.351	22.0391	24.5444	2322.11	3566.15	2429.44	2705.61	0.387131	4.62297	2.64929	0.0228602	0.110741	-3.62893
RPL19	24.2269	30.0037	19.4544	26.3149	4269.67	5287.75	3428.58	4637.65	0.372156	4.62636	2.8737	0.0153421	0.0808016	-3.24641
RPS2	22.5361	31.5696	21.2076	24.6866	7564.58	10596.8	7118.65	8286.43	0.352722	4.6267	2.62588	0.0238303	0.110741	-3.66855
RPS30	23.8907	28.2734	20.5418	27.2941	2093.54	2477.59	1800.07	2391.78	0.326512	4.63269	2.5012	0.0297195	0.118377	-3.87827
RPS3A	22.6342	28.9065	21.7975	26.6619	9537.26	12180.2	9184.7	11234.4	0.321755	4.63414	2.50581	0.0294782	0.118377	-3.87055
RPS15A	23.1972	28.6759	21.3048	26.8221	4728.7	5845.51	4342.94	5467.62	0.319063	4.63403	2.4904	0.0302925	0.118377	-3.89633
RPS5	22.2903	28.9528	22.231	26.5258	3775.88	4904.47	3765.83	4493.35	0.316054	4.63445	2.4425	0.0329658	0.118377	-3.97616
RPS7	24.0635	28.0305	20.5973	27.3087	5717.06	6659.54	4893.56	6488.05	0.313525	4.63334	2.39046	0.0361311	0.124103	-4.06243
RPL30	22.6682	28.1296	21.9264	27.2758	2207.79	2739.71	2135.55	2656.56	0.313186	4.63519	2.4457	0.0327805	0.118377	-3.97085
RPL18A	24.4201	29.357	20.4084	25.8145	3961.51	4762.38	3310.72	4187.71	0.302324	4.63171	2.35201	0.0386578	0.127249	-4.12583
RPL10	24.1315	28.6733	20.7491	26.4461	5185.69	6161.7	4458.85	5683.09	0.299398	4.63361	2.32139	0.0407916	0.127318	-4.1761
RPL15	23.8807	27.6634	21.0435	27.4125	4449.68	5154.51	3921.03	5107.77	0.296797	4.63493	2.27239	0.0444448	0.127318	-4.2561
RPS24	24.0986	27.8185	20.8986	27.1844	3253.59	3755.82	2821.55	3670.21	0.293235	4.63472	2.24359	0.046737	0.127318	-4.30286
RPS14	22.5686	28.6926	22.386	26.3528	1360.56	1729.75	1349.55	1588.69	0.290861	4.63582	2.25196	0.0460595	0.127318	-4.28929
RPL12	24.2547	29.5053	20.7587	25.4813	3471.11	4222.53	2970.79	3646.65	0.289218	4.63253	2.25828	0.0455541	0.127318	-4.27904
RPLP0	23.6705	26.6975	21.3735	28.2585	7427.46	8377.3	6706.7	8867.12	0.288239	4.6355	2.1721	0.0529266	0.127372	-4.41801
RPL29	23.2167	28.9347	21.8702	25.9785	3249.77	4050.15	3061.29	3636.36	0.282997	4.63549	2.20254	0.0502003	0.127372	-4.36914
RPL4	23.3321	29.5784	21.7536	25.3359	10130.1	12842.1	9444.79	11000.1	0.281079	4.63425	2.17227	0.0529107	0.127372	-4.41774
RPS19	24.278	28.5511	20.9413	26.2295	6938.21	8159.39	5984.64	7495.91	0.279368	4.63461	2.16906	0.0532062	0.127372	-4.42288
RPS10	24.561	28.8532	20.7083	25.8775	3422.2	4020.25	2885.39	3605.63	0.276923	4.63368	2.15056	0.0549395	0.127653	-4.45243
RPL18	25.8854	27.1726	19.6321	27.3099	5162.84	5419.57	3915.61	5446.96	0.273114	4.63116	1.92154	0.0813221	0.159724	-4.8095
RPL28	25.1228	30.4904	20.2068	24.18	4906.46	5954.76	3946.38	4722.34	0.269166	4.62843	2.10135	0.0598157	0.134185	-4.53058
RPL7A	24.9287	30.5561	20.4477	24.0675	5378.22	6592.32	4411.48	5192.43	0.264402	4.629	2.05981	0.0642478	0.136005	-4.59597
RPL13A	24.8984	27.1693	20.9027	27.0296	7287.19	7951.83	6117.76	7910.96	0.248387	4.63599	1.86273	0.0897889	0.168889	-4.89819
RPL31	25.5843	27.7371	20.2996	26.379	3896.09	4223.92	3091.31	4017.11	0.247248	4.63391	1.84425	0.0926128	0.16941	-4.92578
RPL26	25.9893	28.0813	20.0588	25.8706	2852.56	3082.18	2201.63	2839.53	0.239387	4.6327	1.78918	0.101517	0.174345	-5.00715
RPS13	23.5273	27.0293	22.4368	27.0066	3514.8	4037.96	3351.88	4034.57	0.233814	4.63894	1.82011	0.0964244	0.16941	-4.96161
RPL7	24.2695	28.2743	21.7108	25.7454	5058.53	5893.24	4525.21	5366.14	0.233121	4.63727	1.81965	0.0964995	0.16941	-4.9623
RPS25	23.4215	25.792	22.5849	28.2017	2327.93	2563.54	2244.78	2803.05	0.229757	4.6384	1.75412	0.107585	0.177067	-5.05828
RPL24	24.9145	28.3239	21.2099	25.5517	6810.39	7742.35	5797.74	6984.58	0.226858	4.63622	1.76292	0.106031	0.177067	-5.04549
RPL11	24.1761	27.6763	22.1326	26.015	5885.51	6737.62	5388.05	6333.19	0.21412	4.63887	1.6704	0.123417	0.197529	-5.17807
RPS18	23.149	26.3623	23.1577	27.3309	4381.27	4989.43	4382.91	5172.75	0.213284	4.63979	1.66247	0.125018	0.197529	-5.18924
RPL23	25.001	26.3425	21.4744	27.1821	4926.16	5190.5	4231.3	5355.93	0.207723	4.63809	1.54774	0.150354	0.228422	-5.3473
RPS4X	23.629	26.8082	22.9097	26.6531	7031.24	7977.27	6817.2	7931.13	0.200232	4.6403	1.5622	0.146932	0.2276	-5.32777
RPS16	24.9048	26.8988	21.7846	26.4119	4331.34	4678.12	3788.68	4593.44	0.194498	4.63904	1.49001	0.16472	0.245526	-5.42416
RPL10A	24.0357	26.646	22.8197	26.4986	5342.28	5922.47	5072.01	5889.69	0.182189	4.64075	1.41829	0.184199	0.269476	-5.51697
RPL39	27.5626	27.2829	19.6933	25.4611	434.198	429.792	310.231	401.093	0.17794	4.63111	1.26391	0.232756	0.328353	-5.70587
RPL3	24.6983	26.8451	22.3212	26.1354	11772.4	12795.7	10639.4	12457.4	0.173918	4.6403	1.34729	0.205363	0.294976	-5.60575
RPL35A	25.2541	26.9276	22.182	25.6364	3830.71	4084.56	3364.72	3888.7	0.150685	4.64022	1.16571	0.268732	0.370425	-5.81767
RPL22	24.667	27.1247	22.773	25.4353	1629.95	1792.35	1504.8	1680.72	0.148266	4.64101	1.15742	0.271957	0.370425	-5.82678
RPL21	26.3169	25.8564	21.2904	26.5363	4758.63	4675.37	3849.73	4798.31	0.146152	4.6381	1.05713	0.313433	0.412686	-5.93305
RPL14	24.5331	27.2962	22.9421	25.2286	3213.84	3575.8	3005.42	3304.95	0.145515	4.64105	1.13612	0.28039	0.375438	-5.84999
RPL37A	23.2173	28.629	24.2385	23.9152	1402.77	1729.74	1464.47	1444.94	0.141454	4.6389	1.03212	0.324484	0.41786	-5.95835
RPL23A	25.417	25.7425	22.2756	26.5649	4326.02	4381.43	3791.35	4521.4	0.13621	4.64066	1.02443	0.327941	0.41786	-5.96603
RPL6	25.0322	24.8057	22.9602	27.2019	6356.43	6298.91	5830.29	6907.39	0.115729	4.64125	0.864305	0.406132	0.50132	-6.11491
RPLP2	25.2043	24.6804	22.921	27.1943	2516.15	2463.85	2288.21	2714.82	0.108167	4.64118	0.802533	0.439479	0.534136	-6.16651
RPS26	20.5154	24.9443	27.9095	26.6309	697.563	848.154	948.978	905.502	0.107173	4.63425	0.773121	0.455972	0.537639	-6.18989
RPL17	25.3965	25.1471	22.8285	26.6278	4971.63	4922.81	4468.92	5212.67	0.10393	4.64163	0.781501	0.451233	0.537639	-6.18331
RPLP1	26.464	24.7204	21.8693	26.9463	660.666	617.138	545.96	672.706	0.101426	4.63911	0.715808	0.489237	0.560141	-6.23319
RPS23	25.6837	25.1176	22.6552	26.5434	1606.4	1570.99	1416.98	1660.17	0.0981772	4.64137	0.732493	0.479401	0.556951	-6.2209
RPSA	25.363	25.5628	23.165	25.9092	4400.39	4435.05	4019.05	4495.15	0.0864169	4.64247	0.664389	0.520318	0.587216	-6.26946
RPL38	26.2747	25.1965	22.3521	26.1767	1117.29	1071.44	950.485	1113.12	0.0837104	4.64083	0.61856	0.548978	0.610835	-6.29968
RPL5	25.2783	24.5197	23.7475	26.4546	7046.28	6834.8	6619.55	7374.15	0.0558905	4.64271	0.424713	0.67935	0.745308	-6.40489
RPS15	23.7712	23.7661	25.5471	26.9155	2737.1	2736.51	2941.58	3099.14	0.0374828	4.64186	0.291541	0.776139	0.817533	-6.4552
RPS9	25.7305	23.1966	23.6567	27.4162	8342.55	7521	7670.19	8889.12	0.0316072	4.6406	0.226782	0.824812	0.85737	-6.47301
RPS29	30.5341	24.244	19.9363	25.2856	982.615	780.195	641.567	813.715	0.00506607	4.62737	0.0279164	0.978571	0.990515	-6.49997
RPL27	26.9704	24.3409	23.069	25.6197	4074.81	3677.53	3485.36	3870.74	0.00165302	4.64142	0.0121654	0.990515	0.990515	-6.50033
RPL36A	25.6672	21.7026	24.6608	27.9695	624.509	528.047	600.022	680.527	-0.0302095	4.63789	-0.210805	0.836948	0.858687	-6.47673
RPL34	25.2467	22.3755	25.4058	26.972	4123.34	3654.41	4149.33	4405.13	-0.0439344	4.64059	-0.327812	0.749296	0.799924	-6.44331
RPL35	27.979	23.2187	23.1229	25.6794	3500.43	2904.88	2892.89	3212.74	-0.0588804	4.63932	-0.411526	0.688703	0.745308	-6.41068
RPS27A	29.8286	20.8248	25.0423	24.3044	1513.03	1056.32	1270.25	1232.82	-0.280772	4.63207	-1.9102	0.0828946	0.159724	-4.8267
