## Supplementary material for "Ribosome remodeling drives translation adaptation during viral infection and cellular stress": Table 3

### Sheet: - Serum_Downregulated
Serum starvation 6h, Translation efficiency (aN8/WT) downregulated > 2 fold
HGNC ID	Ensembl gene ID	baseMean	log2FoldChange	lfcSE	stat	pvalue	padj
ESRRA	ENSG00000173153.17	618.2	-2.23788	0.461477	-4.84938	1.24e-06	2.43e-08
CYB561A3	ENSG00000162144.10	560.701	-2.15236	0.911358	-2.36171	0.0181908	0.0281607
PABPN1	ENSG00000100836.11	358.367	-2.133	0.584644	-3.64837	0.000263911	8.49e-05
RNPEPL1	ENSG00000142327.13	718.211	-1.91881	0.572287	-3.35289	0.000799739	0.000417251
CYREN	ENSG00000122783.17	552.174	-1.88742	0.545236	-3.46166	0.000536856	0.000225034
PLEKHG4	ENSG00000196155.13	323.371	-1.86534	0.672556	-2.77351	0.00554558	0.00585586
RPUSD1	ENSG00000007376.8	652.292	-1.79312	0.515606	-3.47769	0.00050575	0.000205343
IKBKG	ENSG00000269335.7	421.962	-1.76224	0.569539	-3.09415	0.0019738	0.00152608
SPHK2	ENSG00000063176.16	211.552	-1.7499	0.461712	-3.79002	0.000150635	3.92e-05
MAPK8IP1	ENSG00000121653.11	417.59	-1.73992	0.60218	-2.88937	0.00386011	0.00378924
CDK4	ENSG00000135446.17	3607.4	-1.69323	0.743993	-2.27587	0.022854	0.0379431
GFER	ENSG00000127554.13	191.427	-1.67891	0.326216	-5.14661	2.65e-07	2.26e-09
PKP3	ENSG00000184363.10	323.556	-1.6629	0.601445	-2.76485	0.00569494	0.00611153
FAM174C	ENSG00000228300.14	606.133	-1.65061	0.643292	-2.56588	0.0102914	0.0132459
NUBP2	ENSG00000095906.17	1065.04	-1.62216	0.590956	-2.74497	0.00605165	0.00651443
RPL10	ENSG00000147403.18	29645.6	-1.58183	0.632064	-2.50264	0.0123272	0.0165586
SPEG	ENSG00000072195.15	258.619	-1.57352	0.365147	-4.30928	1.64e-05	1.2e-06
NR1H2	ENSG00000131408.15	1241.07	-1.5732	0.615639	-2.5554	0.0106066	0.0137183
ST6GALNAC6	ENSG00000160408.16	414.762	-1.56866	0.489106	-3.2072	0.00134032	0.000907519
KPTN	ENSG00000118162.14	204.376	-1.5664	0.349626	-4.48021	7.46e-06	3.67e-07
AP5Z1	ENSG00000242802.9	386.859	-1.56257	0.338447	-4.61689	3.9e-06	1.47e-07
ST6GALNAC4	ENSG00000136840.19	1249.52	-1.55827	0.400475	-3.89107	9.98e-05	2.06e-05
PYCR3	ENSG00000104524.14	607.176	-1.54637	0.414561	-3.73015	0.000191363	5.49e-05
HEMK1	ENSG00000114735.10	290.279	-1.53511	0.561934	-2.73184	0.00629816	0.00687977
TCEA2	ENSG00000171703.17	276.139	-1.53469	0.536301	-2.86162	0.0042148	0.00417263
RECQL4	ENSG00000160957.15	484.597	-1.52471	0.4256	-3.5825	0.000340323	0.000118491
PPP2R5B	ENSG00000068971.14	202.9	-1.51268	0.513437	-2.94619	0.00321712	0.00293472
TYMP	ENSG00000025708.14	169.403	-1.50888	0.583449	-2.58614	0.0097057	0.0121881
PSKH1	ENSG00000159792.10	687.375	-1.50519	0.493637	-3.04918	0.0022947	0.0018423
FASTK	ENSG00000164896.21	537.483	-1.49998	0.585759	-2.56075	0.0104448	0.0134668
NA	ENSG00000100162.15	641.535	-1.49693	0.528281	-2.83358	0.00460298	0.00466807
NCAPH2	ENSG00000025770.19	1924.52	-1.49516	0.494277	-3.02494	0.00248684	0.00202489
MRM1	ENSG00000278619.5	203.222	-1.48945	0.562465	-2.64808	0.00809511	0.0097194
SNX11	ENSG00000002919.15	826.401	-1.4756	0.561191	-2.62941	0.00855333	0.010414
SCRN2	ENSG00000141295.14	391.736	-1.47531	0.514147	-2.86944	0.00411205	0.00404382
NA	ENSG00000104221.13	240.77	-1.46755	0.48377	-3.03357	0.00241681	0.00197479
USP35	ENSG00000118369.13	518.688	-1.45951	0.462535	-3.15545	0.00160251	0.0011283
ANKRD9	ENSG00000156381.9	347.335	-1.45706	0.480631	-3.03156	0.00243295	0.00198126
MAN2C1	ENSG00000140400.18	295.642	-1.45357	0.521364	-2.78802	0.00530305	0.00553507
DVL1	ENSG00000107404.21	1767.02	-1.44778	0.548272	-2.64062	0.00827538	0.00998084
FBXL19	ENSG00000099364.18	802.378	-1.44137	0.629495	-2.28972	0.0220377	0.0362984
PDRG1	ENSG00000088356.6	1062.74	-1.4392	0.544987	-2.64079	0.00827121	0.00998084
BAIAP2	ENSG00000175866.16	249.317	-1.43718	0.491444	-2.9244	0.00345125	0.00324821
NA	ENSG00000168874.13	406.001	-1.43231	0.586407	-2.44253	0.0145848	0.0206921
GMIP	ENSG00000089639.11	250.358	-1.42679	0.53045	-2.68977	0.00715006	0.00817121
TWF2	ENSG00000247596.10	696.615	-1.42673	0.480505	-2.96923	0.00298548	0.00267708
KLF16	ENSG00000129911.9	570.656	-1.42599	0.609391	-2.34002	0.0192826	0.0303335
TAF1C	ENSG00000103168.17	463.051	-1.42442	0.283578	-5.02303	5.09e-07	5.78e-09
E2F1	ENSG00000101412.13	1255.8	-1.4243	0.323903	-4.3973	1.1e-05	6.22e-07
MIEF2	ENSG00000177427.13	180.505	-1.41633	0.464834	-3.04697	0.00231161	0.00185023
ISOC2	ENSG00000063241.8	286.822	-1.41547	0.391429	-3.61615	0.000299018	9.96e-05
EEF1D	ENSG00000104529.19	4789.62	-1.41285	0.343388	-4.11445	3.88e-05	4.75e-06
PUSL1	ENSG00000169972.13	382.993	-1.41272	0.562654	-2.51082	0.0120451	0.0161829
RPS9	ENSG00000170889.14	15175.3	-1.41138	0.633187	-2.229	0.0258136	0.0440249
NA	ENSG00000237149.5	177.243	-1.40611	0.399666	-3.5182	0.000434477	0.000165
ZNF324B	ENSG00000249471.8	241.364	-1.40162	0.392982	-3.56663	0.000361606	0.000126264
MBD3	ENSG00000071655.18	794.053	-1.39757	0.531262	-2.63067	0.00852164	0.0103726
LZTS2	ENSG00000107816.17	467.851	-1.39529	0.500504	-2.78777	0.00530727	0.00553507
NA	ENSG00000159251.9	227.301	-1.39397	0.553398	-2.51892	0.0117714	0.0157512
RXRB	ENSG00000204231.11	1609.23	-1.39289	0.315223	-4.41875	9.93e-06	5.32e-07
TMEM140	ENSG00000146859.6	309.957	-1.39134	0.45947	-3.02813	0.0024607	0.00200424
NAPRT	ENSG00000147813.16	264.64	-1.38843	0.394023	-3.52372	0.000425535	0.00016137
VPS51	ENSG00000149823.10	1286.91	-1.38642	0.487844	-2.84193	0.00448413	0.00452546
TMEM81	ENSG00000174529.7	187.156	-1.37362	0.391134	-3.51189	0.000444926	0.000169631
ENO2	ENSG00000111674.9	456.705	-1.3669	0.445515	-3.06813	0.00215406	0.00169291
CIAO3	ENSG00000103245.14	621.71	-1.36566	0.557217	-2.45086	0.0142515	0.0200289
COPE	ENSG00000105669.14	942.131	-1.3411	0.511229	-2.62328	0.00870876	0.0106815
GALK1	ENSG00000108479.13	299.185	-1.33682	0.420225	-3.1812	0.00146666	0.0010156
PLEKHJ1	ENSG00000104886.12	451.516	-1.33642	0.423509	-3.1556	0.0016017	0.0011283
TMEM219	ENSG00000149932.17	603.501	-1.33572	0.515446	-2.59138	0.00955919	0.0119261
NICN1	ENSG00000145029.15	191.951	-1.33525	0.464532	-2.87439	0.00404807	0.0039617
MON1A	ENSG00000164077.15	338.992	-1.33163	0.552438	-2.41045	0.0159327	0.0235097
TRAF7	ENSG00000131653.14	3579.45	-1.32562	0.498642	-2.65846	0.00784979	0.00936334
EIF6	ENSG00000242372.9	2347.14	-1.32092	0.596481	-2.21452	0.0267933	0.0461463
NA	ENSG00000288398.1	187.528	-1.31687	0.384875	-3.42155	0.000622656	0.000279016
RASSF1	ENSG00000068028.18	886.726	-1.314	0.339947	-3.86531	0.000110946	2.44e-05
CHTF18	ENSG00000127586.17	330.123	-1.31253	0.467433	-2.80795	0.00498582	0.00521422
RABEP2	ENSG00000177548.13	315.907	-1.3123	0.468581	-2.80059	0.005101	0.00534409
ARHGAP45	ENSG00000180448.11	378.35	-1.30943	0.518962	-2.52316	0.0116305	0.0155592
PIP4P1	ENSG00000165782.11	851.18	-1.29184	0.314345	-4.10962	3.96e-05	4.84e-06
FKBP8	ENSG00000105701.16	3532.13	-1.28869	0.46901	-2.74767	0.00600198	0.00648792
ANAPC2	ENSG00000176248.9	1086.17	-1.28636	0.359528	-3.57792	0.000346345	0.00011999
FBXW9	ENSG00000132004.13	246.312	-1.28412	0.451807	-2.84218	0.00448059	0.00452546
CPTP	ENSG00000224051.7	524.232	-1.28337	0.565286	-2.2703	0.0231897	0.0387784
HTRA2	ENSG00000115317.13	615.661	-1.28094	0.318495	-4.02187	5.77e-05	8.92e-06
GCAT	ENSG00000100116.17	307.649	-1.27909	0.560572	-2.28177	0.022503	0.0372526
SHARPIN	ENSG00000179526.17	517.906	-1.26625	0.502158	-2.52161	0.0116819	0.0156112
TMEM250	ENSG00000238227.8	2127.76	-1.26399	0.507785	-2.48923	0.0128019	0.0172308
FBXO41	ENSG00000163013.12	446.003	-1.26296	0.45166	-2.79625	0.00516988	0.0054009
MAP3K11	ENSG00000173327.8	975.111	-1.26212	0.319019	-3.95625	7.61e-05	1.37e-05
LRRC20	ENSG00000172731.15	264.852	-1.26166	0.481124	-2.62232	0.00873329	0.0106815
NA	ENSG00000108840.16	974.278	-1.26156	0.210089	-6.00488	1.91e-09	1.77e-12
NA	ENSG00000226137.5	217.633	-1.26133	0.411846	-3.06261	0.00219414	0.00174074
DYNC2I2	ENSG00000119333.12	1222.92	-1.25834	0.573694	-2.19339	0.0282792	0.0489851
RGS16	ENSG00000143333.7	203.706	-1.25732	0.390331	-3.22117	0.0012767	0.000849095
WDR25	ENSG00000176473.14	410.413	-1.24645	0.443585	-2.80995	0.00495492	0.00519005
UBB	ENSG00000170315.14	13070	-1.2458	0.475244	-2.6214	0.00875705	0.0106907
SLC25A19	ENSG00000125454.12	400.331	-1.23547	0.440559	-2.80432	0.0050423	0.00527402
TPRN	ENSG00000176058.13	515.348	-1.23032	0.479663	-2.56497	0.0103184	0.0132761
ZNF276	ENSG00000158805.12	407.225	-1.22747	0.554228	-2.21473	0.0267785	0.0461463
SNX17	ENSG00000115234.11	3091.58	-1.22423	0.462366	-2.64775	0.0081029	0.0097194
NA	ENSG00000110697.13	1618.93	-1.22085	0.422915	-2.88674	0.0038925	0.00380425
IQANK1	ENSG00000203499.12	153.495	-1.22053	0.427777	-2.8532	0.0043282	0.00433311
NA	ENSG00000142208.18	1176.12	-1.22029	0.293096	-4.16345	3.13e-05	3.46e-06
FLAD1	ENSG00000160688.19	1106.4	-1.21687	0.443339	-2.74478	0.00605507	0.00651443
ARRDC1	ENSG00000197070.14	234.642	-1.2155	0.539587	-2.25266	0.0242808	0.0407664
LRRC45	ENSG00000169683.8	365.791	-1.2081	0.369095	-3.27314	0.00106359	0.000644753
MAFK	ENSG00000198517.10	680.001	-1.20506	0.500751	-2.40651	0.0161058	0.0238257
NIBAN2	ENSG00000136830.12	11285.1	-1.20273	0.531261	-2.26392	0.0235791	0.0393893
ZNF687	ENSG00000143373.18	965.781	-1.20225	0.333728	-3.60247	0.000315203	0.000106669
ZNF579	ENSG00000218891.5	286.091	-1.19988	0.548454	-2.18775	0.028688	0.0497667
NSUN5	ENSG00000130305.17	858.739	-1.19717	0.514021	-2.32902	0.0198578	0.0314474
CLHC1	ENSG00000162994.16	235.066	-1.19147	0.369076	-3.22825	0.00124551	0.000817556
PTPA	ENSG00000119383.21	5163.1	-1.19094	0.497086	-2.39584	0.0165824	0.0249049
UNC13D	ENSG00000092929.13	1731.91	-1.18852	0.467581	-2.54185	0.0110267	0.0144683
ATAD3B	ENSG00000160072.20	1488.75	-1.18402	0.379753	-3.11786	0.0018217	0.00135485
FEM1A	ENSG00000141965.5	144.225	-1.18397	0.477189	-2.48113	0.0130968	0.017767
CARHSP1	ENSG00000153048.11	1457.04	-1.1833	0.460261	-2.57092	0.0101428	0.012975
TTC31	ENSG00000115282.21	597.913	-1.18114	0.368064	-3.20905	0.00133174	0.000904348
RGL2	ENSG00000237441.10	535.279	-1.17912	0.434929	-2.71105	0.00670702	0.00746869
TYSND1	ENSG00000156521.14	297.421	-1.16687	0.296542	-3.93494	8.32e-05	1.54e-05
ZNF785	ENSG00000197162.10	447.151	-1.16639	0.353263	-3.30176	0.000960796	0.000545665
SRC	ENSG00000197122.13	203.354	-1.16028	0.433121	-2.67889	0.00738661	0.00855652
USP19	ENSG00000172046.21	1427.42	-1.15493	0.375677	-3.07427	0.00211018	0.00165489
PC	ENSG00000173599.15	1446.25	-1.1494	0.441009	-2.60631	0.0091524	0.0112427
MPP2	ENSG00000108852.16	237.203	-1.14866	0.375362	-3.06015	0.00221227	0.00175294
SENP3	ENSG00000161956.14	665.032	-1.14778	0.479254	-2.39493	0.0166236	0.0249189
QTRT1	ENSG00000213339.9	421.281	-1.14184	0.334216	-3.41648	0.000634363	0.000286476
RASSF5	ENSG00000266094.8	194.583	-1.13816	0.457333	-2.48868	0.0128218	0.0172308
TFEB	ENSG00000112561.19	296.436	-1.13629	0.378623	-3.00111	0.00268995	0.0022853
ATXN7L3	ENSG00000087152.16	2410.29	-1.1346	0.299946	-3.78268	0.000155148	4.08e-05
DALRD3	ENSG00000178149.17	415.994	-1.13415	0.503929	-2.25062	0.0244097	0.0408793
SLC25A11	ENSG00000108528.14	2103.74	-1.12062	0.425668	-2.63261	0.00847327	0.010296
ANKS3	ENSG00000168096.15	319.127	-1.11964	0.309752	-3.61464	0.00030077	9.98e-05
NPHP4	ENSG00000131697.18	383.075	-1.11852	0.245822	-4.55014	5.36e-06	2.38e-07
POLR3H	ENSG00000100413.17	1614.31	-1.11651	0.30798	-3.62528	0.000288651	9.44e-05
TLE5	ENSG00000104964.15	2704.57	-1.10981	0.349087	-3.17916	0.00147701	0.00101764
C19orf47	ENSG00000160392.14	399.519	-1.10902	0.268804	-4.12577	3.69e-05	4.49e-06
SIPA1	ENSG00000213445.10	372.237	-1.10231	0.489501	-2.25191	0.0243279	0.0407729
POLL	ENSG00000166169.17	438.459	-1.09966	0.428337	-2.56727	0.0102503	0.0131841
ZBTB7B	ENSG00000160685.14	1658.44	-1.0974	0.419576	-2.61551	0.00890953	0.0109362
ZNF76	ENSG00000065029.15	713.355	-1.08154	0.452161	-2.39194	0.0167594	0.025177
SESN2	ENSG00000130766.5	597.95	-1.07907	0.483599	-2.23133	0.0256595	0.0437098
IPO13	ENSG00000117408.11	1391.55	-1.07861	0.374716	-2.87848	0.00399596	0.00390179
UAP1L1	ENSG00000197355.11	1594.87	-1.06861	0.437595	-2.44202	0.0146055	0.0207027
PPP1R37	ENSG00000104866.11	414.761	-1.06847	0.425186	-2.51295	0.0119727	0.0160742
CRIP2	ENSG00000182809.11	1316.32	-1.06244	0.367961	-2.88738	0.00388469	0.00380425
FBXO31	ENSG00000103264.18	816.629	-1.06133	0.234052	-4.53459	5.77e-06	2.61e-07
PPP1R16A	ENSG00000160972.10	263.812	-1.06049	0.430275	-2.46468	0.0137137	0.0189345
RAB5IF	ENSG00000101084.19	325.856	-1.05939	0.476414	-2.22368	0.0261703	0.0447286
NCDN	ENSG00000020129.16	1296.96	-1.05939	0.267048	-3.96703	7.28e-05	1.28e-05
CDAN1	ENSG00000140326.13	439.519	-1.05824	0.287463	-3.68131	0.000232035	7.08e-05
SLC25A1	ENSG00000100075.10	3029.39	-1.05743	0.386054	-2.73908	0.00616121	0.00665847
ERCC2	ENSG00000104884.17	560.262	-1.05038	0.288866	-3.63621	0.000276679	8.91e-05
PHC1	ENSG00000111752.11	467.846	-1.036	0.350025	-2.95978	0.00307856	0.0027925
SH3BP5L	ENSG00000175137.11	1174.03	-1.03468	0.340129	-3.04202	0.00234996	0.00188818
LRWD1	ENSG00000161036.13	601.057	-1.03394	0.338139	-3.05772	0.00223025	0.00176791
EML2	ENSG00000125746.18	525.131	-1.03316	0.305861	-3.37788	0.000730479	0.000362538
GEMIN4	ENSG00000179409.11	3025.61	-1.03287	0.322099	-3.20669	0.0013427	0.000907519
DAPK3	ENSG00000167657.14	1012.31	-1.02455	0.465903	-2.19905	0.0278742	0.0481842
IRF2BP1	ENSG00000170604.5	466.498	-1.01914	0.393483	-2.59005	0.00959614	0.0119783
PIP5K1C	ENSG00000186111.11	1163.37	-1.0185	0.457203	-2.22767	0.0259026	0.0441496
CDK10	ENSG00000185324.22	490.985	-1.01115	0.368873	-2.74117	0.00612202	0.0066033
DVL2	ENSG00000004975.12	1651.79	-1.01022	0.384593	-2.62672	0.00862114	0.0105318
DNAJC5	ENSG00000101152.12	3418.17	-1.00238	0.326032	-3.07447	0.00210875	0.00165489

### Sheet: - Serum_Upregulated
Serum starvation 6h, Translation efficiency (aN8/WT) upregulated > 2 fold
HGNC ID	Ensembl gene ID	baseMean	log2FoldChange	lfcSE	stat	pvalue	padj
RPLP0P9	ENSG00000229119.3	557.577	3.66582	0.877606	4.17707	2.95e-05	3.21e-06
RPS27AP5	ENSG00000231767.5	464.966	3.46412	1.44621	2.39531	0.0166063	0.0249189
RPL37P2	ENSG00000239559.2	1403.45	3.4539	1.52543	2.26422	0.0235608	0.0393893
NA	ENSG00000293060.1	511.838	3.01552	1.1056	2.72749	0.00638185	0.00702011
RPL7AP50	ENSG00000213609.3	764.061	2.80662	0.921079	3.0471	0.00231061	0.00185023
RPL36AP37	ENSG00000244398.1	1078.5	2.80327	1.19682	2.34227	0.0191667	0.0301078
RPS13P2	ENSG00000228929.1	669.933	2.75621	1.25968	2.18802	0.0286682	0.0497667
RPL3P4	ENSG00000232573.1	2032.5	2.73559	0.500644	5.46414	4.65e-08	1.34e-10
RPS7P3	ENSG00000231940.1	342.552	2.53605	1.1111	2.28247	0.0224616	0.0371962
RPL5P4	ENSG00000229994.1	252.282	2.4324	0.780246	3.11748	0.00182404	0.00135485
RPL7P9	ENSG00000137970.7	1896.6	2.35823	0.891181	2.64618	0.00814061	0.00977346
RPL15P3	ENSG00000212802.4	831.41	2.25832	0.913667	2.47171	0.0134467	0.0183747
NA	ENSG00000225200.2	892.567	2.25342	0.997709	2.25859	0.0239087	0.0401452
RPS3AP47	ENSG00000205871.5	1050.5	2.24894	0.952872	2.36017	0.0182665	0.028312
RPL13AP5	ENSG00000236552.2	1377.9	2.18449	0.826358	2.64351	0.00820503	0.00988325
PRC1	ENSG00000198901.14	232.51	2.09794	0.381535	5.49868	3.83e-08	1.01e-10
MNS1	ENSG00000138587.6	1281.4	1.79558	0.393816	4.55944	5.13e-06	2.27e-07
NA	ENSG00000293322.1	376.488	1.76706	0.781869	2.26004	0.0238185	0.0399496
SERBP1P5	ENSG00000249565.2	669.14	1.68065	0.657725	2.55525	0.0106112	0.0137183
EIF4BP3	ENSG00000224546.2	435.498	1.6242	0.388501	4.18069	2.91e-05	3.17e-06
CABYR	ENSG00000154040.21	142.818	1.6101	0.362039	4.44731	8.7e-06	4.63e-07
POLR2A	ENSG00000181222.19	16402.5	1.59696	0.483079	3.3058	0.000947043	0.000538315
NA	ENSG00000272842.1	144.65	1.5012	0.4052	3.70485	0.000211517	6.26e-05
NEXN	ENSG00000162614.19	1689.99	1.49662	0.285307	5.24566	1.56e-07	9.69e-10
NA	ENSG00000232499.2	236.529	1.43538	0.504146	2.84715	0.00441119	0.00446405
NSRP1	ENSG00000126653.18	11331	1.40718	0.350013	4.02036	5.81e-05	8.92e-06
HSPA1A	ENSG00000204389.10	8236.76	1.38648	0.434403	3.19169	0.00141443	0.000968089
MTSS2	ENSG00000132613.16	756.616	1.35876	0.464102	2.92772	0.00341454	0.00321966
LRRCC1	ENSG00000133739.16	1278.43	1.35001	0.488484	2.76366	0.00571564	0.00611702
PPIG	ENSG00000138398.17	10565.9	1.32669	0.391558	3.38824	0.000703439	0.000341419
IFT70B	ENSG00000196659.10	214.851	1.30691	0.517387	2.52598	0.0115375	0.0153777
NA	ENSG00000248874.5	266.724	1.29631	0.511002	2.5368	0.0111871	0.0147058
HSP90AA2P	ENSG00000224411.3	2385.46	1.28194	0.472067	2.71559	0.00661574	0.00731257
PSIP1	ENSG00000164985.15	32227.5	1.2803	0.346558	3.69432	0.000220474	6.65e-05
CCDC112	ENSG00000164221.13	2424.03	1.27809	0.273562	4.67204	2.98e-06	9.94e-08
TSPYL2	ENSG00000184205.14	1505.92	1.26053	0.495545	2.54373	0.0109676	0.0143975
PRPF38B	ENSG00000134186.12	11812.4	1.25682	0.564126	2.2279	0.0258872	0.0441496
TULP3	ENSG00000078246.17	4744.03	1.2249	0.364193	3.36334	0.000770066	0.000395301
PNN	ENSG00000100941.9	9628.79	1.19666	0.336563	3.55552	0.000377231	0.0001334
IFT74	ENSG00000096872.17	1470.3	1.1904	0.45482	2.61729	0.00886301	0.0108635
SMC6	ENSG00000163029.16	3744.07	1.18078	0.209602	5.63341	1.77e-08	2.74e-11
MPHOSPH10	ENSG00000124383.11	6492.25	1.1672	0.334291	3.49158	0.000480167	0.000188689
EIF5B	ENSG00000158417.12	18948.9	1.16035	0.446325	2.59979	0.00932816	0.011511
NA	ENSG00000283041.1	1181.47	1.15028	0.395007	2.91205	0.00359062	0.00341268
GPATCH4	ENSG00000160818.17	6866.98	1.14802	0.41726	2.75132	0.0059355	0.0063815
MAP7D3	ENSG00000129680.16	5138.51	1.14256	0.168466	6.78216	1.18e-11	1.18e-12
TAOK3	ENSG00000135090.14	1137.38	1.13987	0.39048	2.91914	0.00350995	0.00331619
RBM25	ENSG00000119707.14	14762.2	1.13598	0.376455	3.01757	0.00254811	0.00210429
CEP83	ENSG00000173588.16	2101.47	1.10483	0.211734	5.21801	1.81e-07	1.2e-09
TAX1BP1	ENSG00000106052.14	17965.4	1.10215	0.404296	2.72611	0.00640864	0.00705026
SMC4	ENSG00000113810.16	28125.3	1.09976	0.220533	4.98681	6.14e-07	7.77e-09
CNOT4	ENSG00000080802.21	2597.48	1.09681	0.333165	3.29209	0.000994472	0.000576328
CENPE	ENSG00000138778.14	7999.04	1.09133	0.2491	4.3811	1.18e-05	6.97e-07
SETSIP	ENSG00000230667.7	268.211	1.09073	0.496304	2.1977	0.0279707	0.0483147
PNISR	ENSG00000132424.17	5423.32	1.08581	0.375978	2.88796	0.00387754	0.00380425
LUC7L3	ENSG00000108848.16	19707.5	1.08035	0.306832	3.52099	0.000429945	0.000163145
FRA10AC1	ENSG00000148690.12	1622.49	1.0763	0.387638	2.77655	0.005494	0.0058262
RSRC2	ENSG00000111011.18	8360.01	1.07525	0.223172	4.81804	1.45e-06	3.12e-08
RBBP6	ENSG00000122257.20	7497.75	1.07046	0.450977	2.37365	0.0176135	0.0268918
DNAJC2	ENSG00000105821.15	5674.13	1.06087	0.477267	2.22281	0.0262288	0.0448317
PPIL4	ENSG00000131013.4	5757.35	1.05507	0.23549	4.48032	7.45e-06	3.67e-07
ODF2L	ENSG00000122417.16	3121.55	1.05151	0.442634	2.37558	0.0175214	0.026785
LEO1	ENSG00000166477.13	8019.16	1.05054	0.283152	3.71017	0.000207122	6.13e-05
ATXN2	ENSG00000204842.18	3297.39	1.04187	0.217096	4.79911	1.59e-06	3.46e-08
NA	ENSG00000224043.9	154.976	1.03103	0.322886	3.19318	0.00140716	0.000964453
FIP1L1	ENSG00000145216.17	1681.12	1.02998	0.330495	3.11647	0.00183031	0.00135662
DYRK4	ENSG00000010219.14	341.733	1.02666	0.465955	2.20335	0.0275699	0.047668
SMC3	ENSG00000108055.11	17119.7	1.02662	0.173623	5.91291	3.36e-09	3.24e-12
SFPQ	ENSG00000116560.12	36213.5	1.02512	0.225399	4.54801	5.42e-06	2.38e-07
CCDC121	ENSG00000176714.10	307.861	1.01182	0.441334	2.29265	0.0218683	0.0360002
CEP112	ENSG00000154240.18	271.164	1.00757	0.322694	3.12237	0.00179403	0.00132858
NA	ENSG00000130254.12	4688.54	1.00129	0.446463	2.24272	0.0249147	0.0419577

### Sheet: Control_Downregulated
Control condition, Translation efficiency (aN8/WT) downregulated > 2 fold
HGNC ID	Ensembl gene ID	baseMean	log2FoldChange	lfcSE	stat	pvalue	padj
XRRA1	ENSG00000166435.17	197.255	-1.00902	0.502884	-2.00647	0.0448058	0.0651274
NA	ENSG00000235609.7	141.72	-1.04835	0.45698	-2.29409	0.0217854	0.0189813
NA	ENSG00000289318.2	151.469	-1.11416	0.419196	-2.65785	0.00786408	0.00159653
NA	ENSG00000291228.1	100.22	-1.11855	0.454868	-2.45907	0.0139296	0.00836442
SRGAP2D	ENSG00000270872.2	197.18	-1.32411	0.615579	-2.151	0.0314762	0.0409497
MEIS3P1	ENSG00000179277.9	122.419	-1.43463	0.467118	-3.07123	0.00213179	3.80028e-05

### Sheet: Control_Upregulated
Control condition, Translation efficiency (aN8/WT) upregulated > 2 fold
HGNC ID	Ensembl gene ID	baseMean	log2FoldChange	lfcSE	stat	pvalue	padj
RPS27AP5	ENSG00000231767.5	1309.33	3.9197	1.8123	2.16283	0.0305545	0.0405607
RPS13P2	ENSG00000228929.1	2028.33	3.91728	1.77675	2.20475	0.0274718	0.0310763
RPLP0P9	ENSG00000229119.3	1683.05	3.91066	1.65208	2.36711	0.0179274	0.0140427
NA	ENSG00000293060.1	3749.48	3.82924	1.78743	2.14232	0.0321676	0.0409497
RPL37P2	ENSG00000239559.2	5105.39	3.73589	1.80578	2.06885	0.0385599	0.0502933
NA	ENSG00000213280.2	382.01	3.39855	1.63554	2.07794	0.0377151	0.0491097
NA	ENSG00000226396.1	617.337	3.29264	1.558	2.11338	0.0345685	0.0427096
RPL7AP50	ENSG00000213609.3	1093.23	3.17473	1.5379	2.06432	0.0389874	0.0502933
RPL3P4	ENSG00000232573.1	2644.86	3.02839	1.44507	2.09566	0.0361119	0.0458016
NA	ENSG00000293322.1	600.765	2.80575	1.2481	2.24802	0.0245747	0.0254902
DNAJA1P3	ENSG00000215007.3	107.527	2.08849	0.70246	2.97311	0.00294799	8.23221e-05
RPL17P50	ENSG00000213700.3	107.003	1.56197	0.640619	2.43822	0.0147598	0.00862818
ZNF821	ENSG00000102984.15	94.2414	1.42395	0.38807	3.66931	0.000243207	8.76185e-08
MYB	ENSG00000118513.21	186.567	1.41767	0.420612	3.37049	0.00075035	1.8346e-06
ISL2	ENSG00000159556.10	104.552	1.38508	0.680347	2.03584	0.0417667	0.0579173
PTCD1	ENSG00000106246.18	143.533	1.29557	0.636207	2.03639	0.041711	0.0579173
NA	ENSG00000272750.1	106.734	1.2152	0.54479	2.23059	0.0257084	0.0271379
NA	ENSG00000263731.1	205.297	1.00692	0.433438	2.3231	0.0201735	0.0169098
