## Supplementary material for "Ribosome remodeling drives translation adaptation during viral infection and cellular stress": Table S1

### Sheet: Primers
qPCR primers
Oligonucleotide name		Sequence (5′–3′)
Measles virus	Forward	CGATGACCCTGACGTTAGCA
	Reverse	GCGAAGGTAAGGCCAGATTG
Rabies virus N gene	Forward	ACGCTTAACAACCAGATCAAAGAA
	Reverse	CAGGGTACTTGTACTCATATTGAT
VSV N gene	Forward	GCAAATGAGGATCCAGTGG
	Reverse	CAGGGCTTTCAAGGATAC
Fluc	Forward	TTGTGGATCTGGATACCGGG
	Reverse	AGCCACCTGATAGCCTTTGT
SNX17	Forward	AAATCTGGCGGCAGTATCAG
	Reverse	TCAGGTGACTCAAGCAGTGG
PSMB6	Forward	CGGGAAGACCTGATGGCGGGA
	Reverse	TCCCGGAGCCTCCAATGGCAAA
GAPDH	Forward	GAAGGTGAAGGTCGGAGTCAAC
	Reverse	CAGAGTTAAAAGCAGCCCTGGT
PCR Primers
Oligonucleotide name		Sequence (5′–3′)
N144-puro-GFP	N144-puro-BamHI-GFP	ATTGGATCCATGGTGAGCAAGGGCGAG
	N144-puro-NotI-GFP	ATTGCGGCCGCTTACTTGTACAGCTCG
N144-Hygro-WT-rpL40	N144-BamH1-rpL40	TGAGGATCCGCCACCATGATTATTGAGCCTTCTCTCC
	N144-Mlu1-rpL40	ATTACGCGT TTTGACCTTCTTCTTGGGACGCAGGTTGTTGG
N144-Hygro-aN8-rpL40	N144-BamH1-rpL40-aN8-F1	ATGCTGACCGATCCGGCGAAACTGCAGCTTGCAG
	N144-BamH1-rpL40-aN8-F2	TGAGGATCCGCCACCATGCTGACCGATCC
N144-hygro-rpS3-GSGS-6XHis	N144-BamH1-rpS3	AAAGCCACCGGATCCATGGCAGTGCAAATATCC
	N144-Mlu1-rpS3-R	AAAACGCGTTTAGTGATGGTGATGGTGATGGGAGCCGGAGCCTGCTGTGGGGACTGG
